# Metagenomic analysis reveals large potential for carbon, nitrogen and sulfur cycling in coastal methanic sediments of the Bothnian Sea

**DOI:** 10.1101/553131

**Authors:** Olivia Rasigraf, Niels A.G.M. van Helmond, Jeroen Frank, Wytze K. Lenstra, Matthias Egger, Caroline P. Slomp, Mike S.M. Jetten

**Affiliations:** Department of Microbiology, Radboud University Nijmegen, Nijmegen, The Netherlands; Netherlands Earth System Science Centre (NESSC), Utrecht, The Netherlands; Department of Earth Sciences, Utrecht University, The Netherlands; Soehngen Institute of Anaerobic Microbiology (SIAM), Radboud University Nijmegen, Nijmegen, The Netherlands

**Author notes:** Current address: German Research Centre for Geosciences (GFZ), Section 3.7 Geomicrobiology, Potsdam, Germany. Current address: The Ocean Cleanup, Rotterdam, The Netherlands (Matthias Egger).

## Abstract

The Bothnian Sea is an oligotrophic brackish basin characterized by low salinity and high concentrations of reactive iron, methane and ammonium in the sediments potentially enabling an intricate microbial network. Therefore, we analyzed and compared biogeochemical and microbial profiles at one offshore and two near coastal sites in the Bothnian Sea. 16S rRNA amplicon sequence analysis revealed stratification of both bacterial and archaeal taxa in accordance with the geochemical gradients of iron, sulfate and methane. The communities at the two near coastal sites were more similar to each other than that at the offshore site located at a greater water depth. To obtain insights into the metabolic networks within the iron-rich methanic sediment layer located below the sulfate-methane transition zone (SMTZ), we performed metagenomic sequencing of sediment-derived DNA. Genome bins retrieved from the most abundant bacterial and archaeal community members revealed a broad potential for respiratory sulfur metabolism via partially reduced sulfur species. Nitrogen cycling was dominated by reductive processes via a truncated denitrification pathway encoded exclusively by bacterial lineages. Gene-centric fermentative metabolism analysis indicated the central role of acetate, formate, alcohols and hydrogen in the analyzed anaerobic sediment. Methanogenic/-trophic pathways were dominated by *Methanosaetaceae*, *Methanosarcinaceae*, *Methanomassiliicoccaceae, Methanoregulaceae* and ANME-2 archaea. *Thorarchaeota* and *Bathyarchaeota* encoded pathways for acetogenesis. Our results indicate flexible metabolic capabilities of core community bacterial and archaeal taxa, which can adapt to changing redox conditions, and with a spatial distribution in Bothnian Sea sediments that is likely governed by the quality of available organic substrates.
