## Supplementary Table 1 for "Metagenomic analysis reveals large potential for carbon, nitrogen and sulfur cycling in coastal methanic sediments of the Bothnian Sea"

### Sheet: genome_statistics
Bin Id	Contamination	# unique markers (of 43)	# multi-copy	Insertion branch UID	UBCG phylogeny	CheckM Taxonomy (contained)	CheckM Taxonomy (sister lineage)	GC	Genome size (Mbp)	Gene count	Coding density	Translation table	# descendant genomes	Lineage: GC mean	Lineage: GC std	Lineage: genome size (Mbp) mean	Lineage: genome size (Mbp) std	Lineage: gene count mean	Lineage: gene count std	Marker lineage	# genomes	# markers	# marker sets	Completeness	Strain heterogeneity	Genome size (bp)	# ambiguous bases	# scaffolds	# contigs	N50 (scaffolds)	N50 (contigs)	Mean scaffold length (bp)	Mean contig length (bp)	Longest scaffold (bp)	Longest contig (bp)	GC	GC std (scaffolds > 1kbp)	Coverage (BS5_S2_L001.sorted)	Coverage std (BS5_S2_L001.sorted)	Bin size (Mbp)	BS5_S2_L001.sorted: mapped reads	BS5_S2_L001.sorted: % mapped reads	BS5_S2_L001.sorted: % community	BS5_S2_L001.sorted: % binned populations
das_tool.concoct.143	0	6	0	UID2533	Spirochaetales	k__Bacteria;p__Spirochaetes;c__Spirochaetia;o__Spirochaetales;f__Spirochaetaceae	g__Spirochaeta;s__Spirochaeta_alkalica	59.1	0.905525	1125	93.99	11	3	56.6204	3.51346	3.47566	0.219188	3104	281.231	k__Bacteria (UID203)	5449	99	54	23.06	0	905525	0	331	331	2632	2632	2735	2735	7353	7353	59.1	2.24	0.45	0.38	0.905525	1689	0.0830724	0.157402	0.235345
das_tool.metabat2.70	1.25	43	0	UID2535	Spirochaetales	k__Bacteria;p__Spirochaetes;c__Spirochaetia;o__Spirochaetales;f__Spirochaetaceae	g__Sphaerochaeta	52.5	3.17684	3448	94.05	11	33	44.821	5.7187	2.85231	0.829704	2657.39	756.636	k__Bacteria (UID2495)	2993	141	87	89.01	50	3176844	0	687	687	5256	5256	4624	4624	23825	23825	52.5	2.96	1.11	0.51	3.17684	14553	0.71578	0.386577	0.578006
das_tool.maxbin2.098	4.6	42	0	UID2535	Spirochaetales	k__Bacteria;p__Spirochaetes;c__Spirochaetia;o__Spirochaetales;f__Spirochaetaceae	g__Treponema	58.9	2.65184	2694	91.24	11	33	44.821	5.7187	2.85231	0.829704	2657.39	756.636	k__Bacteria (UID2495)	2993	141	87	93.49	75	2651838	0	506	506	6339	6339	5240	5240	21568	21568	58.9	2.54	6.38	1.84	2.65184	69305	3.40872	2.20545	3.29756
das_tool.maxbin2.093	8.99	39	1	UID4202	Chromatiales/Xanthomonadales	k__Bacteria;p__Proteobacteria;c__Gammaproteobacteria	o__Xanthomonadales	63.5	3.19361	3445	92.68	11	67	62.5959	7.56334	3.87006	1.06231	3544.7	882.99	c__Gammaproteobacteria (UID4201)	1164	275	174	90.68	15.38	3193609	0	615	615	6698	6698	5192	5192	36138	36138	63.5	1.79	6.06	2.28	3.19361	80216	3.94537	2.11963	3.16924
das_tool.metabat2.99	1.38	24	0	UID4304	Chromatiales/Xanthomonadales	k__Bacteria;p__Proteobacteria;c__Gammaproteobacteria	o__;f__;g__;s__	55.4	1.37165	1591	94.25	11	79	64.8739	4.75541	2.99977	0.418575	2895.39	395.561	c__Gammaproteobacteria (UID4267)	119	544	284	45.95	42.86	1371653	0	420	420	3298	3298	3265	3265	10118	10118	55.4	1.64	6.56	1.89	1.37165	36476	1.79405	2.2441	3.35536
das_tool.concoct.95	7.25	21	6	UID3880	Chromatiales/Xanthomonadales	k__Bacteria;p__Proteobacteria	unresolved	58.7	3.19148	4032	89.99	11	1495	52.949	10.6135	4.27321	1.57456	4019.91	1426.77	p__Proteobacteria (UID3214)	2231	190	119	44.57	10	3191476	0	1106	1106	2807	2807	2885	2885	11789	11789	58.7	3.51	0.44	0.43	3.19148	5819	0.286204	0.153864	0.230055
das_tool.concoct.138	2.56	39	1	UID3965	Nitrosomonadales	k__Bacteria;p__Proteobacteria;c__Betaproteobacteria;o__Nitrosomonadales;f__Nitrosomonadaceae	g__Nitrosospira	42.2	2.03223	2166	84.83	11	7	48.5803	3.85765	3.12915	0.345871	2948	350.896	c__Betaproteobacteria (UID3959)	235	414	210	93.1	84.62	2032227	0	342	342	7931	7931	5942	5942	27997	27997	42.2	2.53	6.78	1.75	2.03223	55635	2.73637	2.31023	3.45423
das_tool.metabat2.61	0	16	0	UID3446	Rhizobiales	k__Bacteria;p__Proteobacteria;c__Alphaproteobacteria;o__Rhizobiales	f__Rhodobiaceae;g__Parvibaculum;s__Parvibaculum_lavamentivorans	56.5	1.17742	1499	89.6	11	357	58.9417	7.50045	5.18089	2.12026	4988.52	2078.86	c__Alphaproteobacteria (UID3305)	564	349	230	31.41	0	1177420	0	390	390	2935	2935	3019	3019	10343	10343	56.5	1.65	1.82	0.71	1.17742	8782	0.431937	0.629422	0.941104
das_tool.maxbin2.076	1.88	9	1	UID3338	Rhizobiales	k__Bacteria;p__Proteobacteria;c__Alphaproteobacteria	o__Rhodobacterales;f__Rhodobacteraceae	65.3	1.11845	1379	91.27	11	111	61.7257	5.90903	4.13105	0.753372	4048.77	723.384	k__Bacteria (UID203)	5449	104	58	22.1	0	1118450	0	427	427	2559	2559	2619	2619	6175	6175	65.3	1.57	1.33	0.9	1.11845	6086	0.299336	0.459193	0.68658
das_tool.metabat2.12	2.59	41	1	UID3298	Thermodesulfobacteriales	k__Bacteria;p__Proteobacteria	unresolved	39.9	2.28632	2448	87.89	11	2147	53.9211	11.0801	4.28619	1.74602	4062.86	1633.92	k__Bacteria (UID3187)	2258	190	119	93.18	25	2286315	0	306	306	11036	11036	7471	7471	32840	32840	39.9	1.77	5.59	1.8	2.28632	51883	2.55183	1.915	2.86329
das_tool.concoct.91	3.28	37	1	UID2310	Anaerolineales	k__Bacteria;p__Chloroflexi	c__Anaerolineae;o__Anaerolineales;f__Anaerolineaceae;g__Anaerolinea;s__Anaerolinea_thermophila	54.9	2.81858	3074	88.29	11	2	56.2912	2.44151	4.33546	0.80308	3708	484	k__Bacteria (UID1452)	924	163	110	64.18	80	2818578	0	605	605	5298	5298	4658	4658	50334	50334	54.9	2.65	2.75	1.07	2.81858	31301	1.53952	0.937148	1.40121
das_tool.metabat2.60	0	13	0	UID2310	Anaerolineales	k__Bacteria;p__Chloroflexi	c__Anaerolineae;o__Anaerolineales;f__Anaerolineaceae;g__Anaerolinea;s__Anaerolinea_thermophila	47.7	1.11576	1332	89.36	11	2	56.2912	2.44151	4.33546	0.80308	3708	484	k__Bacteria (UID1452)	924	163	110	36.61	0	1115756	0	342	342	3273	3273	3262	3262	12098	12098	47.7	2.38	1.62	0.95	1.11576	7378	0.362882	0.558019	0.834344
das_tool.metabat2.36	1.32	13	5	UID2310	Anaerolineales	k__Bacteria;p__Chloroflexi	c__Anaerolineae;o__Anaerolineales;f__Anaerolineaceae;g__Anaerolinea;s__Anaerolinea_thermophila	50.2	2.17651	2416	89.49	11	2	56.2912	2.44151	4.33546	0.80308	3708	484	k__Bacteria (UID1452)	924	163	110	35.6	0	2176512	0	724	724	2979	2979	3006	3006	7819	7819	50.2	2.46	0.78	0.59	2.17651	6803	0.334601	0.263766	0.39438
das_tool.metabat2.25	0.32	32	1	UID2307	Thermomicrobiales	k__Bacteria	p__Chloroflexi	67.2	1.57923	1667	93.46	11	23	55.9598	5.95591	3.90703	1.73333	3352.78	1254.52	k__Bacteria (UID1452)	924	161	108	67.46	100	1579235	0	241	241	7356	7356	6552	6552	30926	30926	67.2	1.23	3.61	0.77	1.57923	23898	1.17541	1.27701	1.90937
das_tool.concoct.11	0	39	0	UID2322	Dehalococcoidia	k__Bacteria;p__Chloroflexi;c__Dehalococcoidetes	o__Dehalococcoidales;f__Dehalococcoidaceae;g__Dehalococcoides;s__Dehalococcoides_mccartyi	60.2	1.21277	1446	88.74	11	8	51.6802	5.60843	2.56677	1.94644	2389.75	1444.18	k__Bacteria (UID1452)	924	151	101	63.92	0	1212772	0	362	362	3485	3485	3350	3350	12040	12040	60.2	1.83	0.57	0.4	1.21277	2909	0.143077	0.202416	0.30265
das_tool.metabat2.48	0	27	0	UID2323	Dehalococcoidia	k__Bacteria;p__Chloroflexi;c__Dehalococcoidetes;o__Dehalococcoidales;f__Dehalococcoidaceae;g__Dehalococcoides	f__Dehalogenimonas;g__Dehalogenimonas;s__Dehalogenimonas_lykanthroporepellens	50.1	0.638597	800	89.67	11	6	48.7798	2.8674	1.44454	0.115623	1558.33	114.442	k__Bacteria (UID1452)	924	151	101	48.07	0	638597	0	195	195	3264	3264	3274	3274	8911	8911	50.1	2.33	1.77	0.74	0.638597	4591	0.225805	0.606681	0.907102
das_tool.metabat2.129	1.16	27	1	UID2322	Parcubacteria group	k__Bacteria;p__Chloroflexi;c__Dehalococcoidetes	o__Dehalococcoidales;f__Dehalococcoidaceae;g__Dehalococcoides;s__Dehalococcoides_mccartyi	41.6	0.398924	493	91.89	11	8	51.6802	5.60843	2.56677	1.94644	2389.75	1444.18	k__Bacteria (UID1452)	924	151	101	49.79	0	398924	0	109	109	3849	3849	3659	3659	15443	15443	41.6	2.02	1.24	0.59	0.398924	2045	0.100582	0.432596	0.646813
das_tool.concoct.1	2.44	12	0	UID2616	Bacteroidia	k__Bacteria;p__Bacteroidetes	c__Bacteroidia;o__Bacteroidales	46.2	1.44122	1537	92.95	11	339	41.2086	6.09138	3.91522	1.35301	3422.88	1091.16	k__Bacteria (UID2569)	434	278	186	24.42	50	1441220	0	485	485	2802	2802	2971	2971	21279	21279	46.2	2.72	1.82	1.68	1.44122	10601	0.521404	0.620721	0.928095
das_tool.metabat2.105	1.11	12	0	UID2617	Bacteroidia	k__Bacteria;p__Bacteroidetes;c__Bacteroidia;o__Bacteroidales	unresolved	42.7	1.15449	1235	92.73	11	213	44.6136	4.37191	4.16595	1.44014	3559.19	1160.01	p__Bacteroidetes (UID2605)	350	316	210	29.67	33.33	1154494	0	433	433	2590	2590	2666	2666	6868	6868	42.7	1.84	0.91	0.66	1.15449	4222	0.207656	0.308607	0.461426
das_tool.concoct.24	1.98	40	0	UID2617	Bacteroidia	k__Bacteria;p__Bacteroidetes;c__Bacteroidia;o__Bacteroidales	f__Rikenellaceae;g__Alistipes	42.7	2.15253	2221	91.9	11	213	44.6136	4.37191	4.16595	1.44014	3559.19	1160.01	p__Bacteroidetes (UID2605)	350	316	210	60.33	42.86	2152534	0	633	633	3428	3428	3400	3400	15716	15716	42.7	2.18	1.89	0.77	2.15253	16598	0.816362	0.650707	0.97293
das_tool.concoct.150	3.69	41	0	UID2803	Bacteroidia	k__Bacteria;p__Bacteroidetes;c__Bacteroidia;o__Bacteroidales;f__Porphyromonadaceae	o__Prolixibacter;f__Prolixibacter;g__Prolixibacter;s__Prolixibacter_bellariivorans	48.2	3.87763	3812	94.05	11	5	43.0463	1.51522	4.55784	0.468793	3826.4	372.684	k__Bacteria (UID2569)	434	278	186	84.89	40	3877627	0	723	723	6150	6150	5363	5363	24936	24936	48.2	2.77	1.34	0.59	3.87763	21120	1.03877	0.459629	0.687232
das_tool.metabat2.33	1.06	31	0	UID2885	Flavobacteriales	k__Bacteria;p__Bacteroidetes;c__Flavobacteriia;o__Flavobacteriales;f__Flavobacteriaceae;g__Maribacter	s__	44.4	2.58002	2811	90.94	11	3	36.3773	1.16311	4.49878	0.446952	3994	382.358	s__algicola (UID2846)	47	571	303	71.86	57.14	2580023	0	647	647	4317	4317	3987	3987	15503	15503	44.4	2.42	2.94	0.99	2.58002	30679	1.50893	1.00345	1.50035
das_tool.metabat2.51	3.26	23	8	UID3195	Nitrospirales	k__Bacteria;p__Nitrospirae;c__Nitrospira;o__Nitrospirales;f__Nitrospiraceae	g__Candidatus_Nitrospira;s__Candidatus_Nitrospira_defluvii	49.6	2.04691	2449	85.54	11	4	40.4355	10.7342	2.56031	1.01637	2628.5	976.721	k__Bacteria (UID3187)	2258	181	110	53.08	50	2046912	0	643	643	3177	3177	3183	3183	12648	12648	49.6	1.97	3.99	1.59	2.04691	33137	1.62982	1.36614	2.04263
das_tool.metabat2.116	0	12	0	UID3195	Nitrospirales	k__Bacteria;p__Nitrospirae;c__Nitrospira;o__Nitrospirales;f__Nitrospiraceae	g__Thermodesulfovibrio	48.3	0.589387	743	90.55	11	4	40.4355	10.7342	2.56031	1.01637	2628.5	976.721	k__Bacteria (UID3187)	2258	181	110	28.02	0	589387	0	196	196	2905	2905	3007	3007	7267	7267	48.3	1.73	0.86	0.52	0.589387	2069	0.101762	0.296237	0.442931
das_tool.concoct.105	2.07	39	1	UID2993	Lentisphaerales	k__Bacteria	p__Verrucomicrobia	56	2.99473	3012	88.59	11	77	42.9389	7.08948	1.8712	1.67293	1670.83	1381.87	k__Bacteria (UID2982)	88	230	148	90.96	50	2994731	0	497	497	7767	7767	6025	6025	47460	47460	56	1.78	0.36	0.26	2.99473	4550	0.223789	0.128213	0.191703
das_tool.metabat2.113	6.41	19	0	UID3199	Aminicenantes	k__Bacteria;p__Acidobacteria	c__Holophagae;o__Holophagales;f__Holophagaceae	61.7	1.39147	1660	90.4	11	16	59.4849	3.00052	5.63761	1.51376	4810.81	1191.25	k__Bacteria (UID3187)	2258	188	117	34.35	0	1391470	0	535	535	2515	2515	2600	2600	7503	7503	61.7	5.62	1.65	0.79	1.39147	9341	0.459431	0.566499	0.847023
das_tool.metabat2.68	0.85	31	0	UID3198	Aminicenantes	k__Bacteria	p__Acidobacteria	62.7	2.0329	2107	93.33	11	17	59.2923	3.01115	5.48641	1.58822	4711.65	1221.86	k__Bacteria (UID3187)	2258	188	117	68.36	0	2032898	0	472	472	4806	4806	4306	4306	19537	19537	62.7	1.83	12.55	2.72	2.0329	105833	5.20533	4.39324	6.56873
das_tool.metabat2.18	3.75	36	0	UID3198	Chrysiogenales	k__Bacteria	p__Acidobacteria	54.3	2.74643	2770	92	11	17	59.2923	3.01115	5.48641	1.58822	4711.65	1221.86	k__Bacteria (UID3187)	2258	188	117	76.09	12.5	2746428	0	488	488	7140	7140	5627	5627	35478	35478	54.3	3.88	3.25	1.39	2.74643	36879	1.81387	1.13316	1.69429
das_tool.concoct.49	3.18	16	4	UID2497	Chrysiogenales	k__Bacteria;p__Spirochaetes;c__Spirochaetia;o__Spirochaetales	f__Leptospiraceae;g__Leptospira;s__Leptospira_meyeri	53.9	2.18482	2486	88.14	11	71	39.0231	10.4323	2.62922	1.02669	2463.41	939.696	k__Bacteria (UID2495)	2993	143	89	63.25	0	2184820	0	667	667	3387	3387	3275	3275	10323	10323	53.9	4.12	0.43	0.34	2.18482	3874	0.19054	0.149632	0.223728
das_tool.concoct.142	3.39	41	0	UID209	Atribacteria	k__Bacteria	p__Thermotogae;c__Thermotogae;o__Thermotogales;f__Thermotogaceae	56	2.39859	2421	89.43	11	5443	49.2803	13.0437	3.80716	1.82606	3594.01	1663	k__Bacteria (UID209)	5443	105	59	84.75	50	2398585	0	313	313	10631	10631	7663	7663	48472	48472	56	1.35	2.01	0.71	2.39859	20318	0.999328	0.714835	1.06881
das_tool.maxbin2.047	5.36	6	0	UID3222	Atribacteria	k__Bacteria;p__Proteobacteria;c__Deltaproteobacteria;o__Desulfobacterales;f__Desulfobacteraceae	unresolved	44.4	1.01667	1264	89.08	11	10	47.5732	4.42759	4.92652	0.752521	4496.4	598.472	k__Bacteria (UID203)	5449	102	56	30.65	0	1016674	0	385	385	2585	2585	2640	2640	7544	7544	44.4	1.4	0.96	0.81	1.01667	3942	0.193885	0.327201	0.489227
das_tool.concoct.183	2.83	27	1	UID242	Atribacteria	k__Bacteria;p__Firmicutes	c__Clostridia_2;o__Halanaerobiales	35.6	1.14541	1348	85.59	11	830	39.9935	5.59623	2.93901	1.31511	2954.9	1291.88	p__Firmicutes (UID241)	930	213	118	35.54	16.67	1145409	0	437	437	2564	2564	2621	2621	7445	7445	35.6	2.86	1.7	0.95	1.14541	7892	0.388163	0.581442	0.869365
das_tool.metabat2.94	5.75	26	1	UID2983	Brocadiales	k__Bacteria;p__Planctomycetes;c__Planctomycetia;o__Planctomycetales;f__Planctomycetaceae	unresolved	47.2	1.85043	2058	88.16	11	11	53.2536	6.597	6.27669	1.36763	5441.09	1274.33	k__Bacteria (UID2565)	2921	143	88	50.68	0	1850426	0	608	608	2957	2957	3043	3043	12650	12650	47.2	1.99	1.1	0.64	1.85043	8298	0.408132	0.378426	0.565819
das_tool.metabat2.96	0.1	38	1	UID2567	Gemmatimonadales	k__Bacteria	p__Gemmatimonadetes;c__Gemmatimonadetes;o__Gemmatimonadales;f__Gemmatimonadaceae;g__Gemmatimonas;s__Gemmatimonas_aurantiaca	66.7	2.21282	2371	94.56	11	437	42.2586	6.7903	4.1457	1.51362	3610.01	1216.8	k__Bacteria (UID2495)	2993	147	91	90.81	0	2212818	0	424	424	6007	6007	5218	5218	37975	37975	66.7	1.36	5.71	1.6	2.21282	52205	2.56767	1.99089	2.97675
das_tool.metabat2.87	0	13	0	UID2567	Gemmatimonadales	k__Bacteria	p__Gemmatimonadetes;c__Gemmatimonadetes;o__Gemmatimonadales;f__Gemmatimonadaceae;g__Gemmatimonas;s__Gemmatimonas_aurantiaca	67.4	1.58997	1900	93.63	11	437	42.2586	6.7903	4.1457	1.51362	3610.01	1216.8	k__Bacteria (UID2495)	2993	147	91	43.35	0	1589971	0	512	512	3019	3019	3105	3105	22810	22810	67.4	1.66	1.7	0.7	1.58997	11158	0.548799	0.592212	0.885468
das_tool.metabat2.77	1.26	25	1	UID2567	Gemmatimonadales	k__Bacteria	p__Gemmatimonadetes;c__Gemmatimonadetes;o__Gemmatimonadales;f__Gemmatimonadaceae;g__Gemmatimonas;s__Gemmatimonas_aurantiaca	64.9	1.80402	1956	92.37	11	437	42.2586	6.7903	4.1457	1.51362	3610.01	1216.8	k__Bacteria (UID2495)	2993	147	91	54.63	66.67	1804020	0	310	310	7219	7219	5819	5819	27283	27283	64.9	1.76	1.64	0.72	1.80402	12152	0.597689	0.568442	0.849928
das_tool.metabat2.40	2.2	37	0	UID2567	Gemmatimonadales	k__Bacteria	p__Gemmatimonadetes;c__Gemmatimonadetes;o__Gemmatimonadales;f__Gemmatimonadaceae;g__Gemmatimonas;s__Gemmatimonas_aurantiaca	60.5	1.62817	1931	93.5	11	437	42.2586	6.7903	4.1457	1.51362	3610.01	1216.8	k__Bacteria (UID2495)	2993	147	91	61.54	0	1628165	0	432	432	3845	3845	3768	3768	17095	17095	60.5	1.48	1.14	0.63	1.62817	7609	0.374244	0.394375	0.589664
das_tool.cocacola.36	6.59	19	0	UID2567	Gemmatimonadales	k__Bacteria	p__Gemmatimonadetes;c__Gemmatimonadetes;o__Gemmatimonadales;f__Gemmatimonadaceae;g__Gemmatimonas;s__Gemmatimonas_aurantiaca	60.9	2.26856	2794	90.38	11	437	42.2586	6.7903	4.1457	1.51362	3610.01	1216.8	k__Bacteria (UID2495)	2993	147	91	44.17	11.11	2268555	0	829	829	2657	2657	2736	2736	9585	9585	60.9	3.1	1.02	0.97	2.26856	9470	0.465776	0.352274	0.526716
das_tool.maxbin2.049	1.02	7	1	UID2982	Gemmatimonadales	k__Bacteria	p__Planctomycetes;c__Planctomycetia;o__Planctomycetales;f__Planctomycetaceae	67.7	0.995578	1131	90.88	11	88	44.2282	7.81377	2.42188	2.19213	2142.11	1851.65	k__Bacteria (UID203)	5449	104	58	21	0	995578	0	378	378	2514	2514	2633	2633	8038	8038	67.7	1.3	0.46	0.61	0.995578	1896	0.0932536	0.16071	0.240292
das_tool.cocacola.71	5.49	32	0	UID2567	Zixibacteria	k__Bacteria	p__Gemmatimonadetes;c__Gemmatimonadetes;o__Gemmatimonadales;f__Gemmatimonadaceae;g__Gemmatimonas;s__Gemmatimonas_aurantiaca	52.7	2.40392	2657	89.84	11	437	42.2586	6.7903	4.1457	1.51362	3610.01	1216.8	k__Bacteria (UID2495)	2993	147	91	57.31	0	2403920	0	631	631	4061	4061	3809	3809	15127	15127	52.7	1.68	0.42	0.71	2.40392	4130	0.203131	0.144981	0.216773
das_tool.metabat2.118	0	2	0	UID3234	Desulfobacterales	k__Bacteria;p__Proteobacteria;c__Deltaproteobacteria;o__Desulfobacterales;f__Desulfobulbaceae	g__Desulfurivibrio;s__Desulfurivibrio_alkaliphilus	51.7	0.976437	1200	87.25	11	6	55.1405	6.45899	4.19571	0.877584	3694.83	741.693	k__Bacteria (UID203)	5449	103	57	28.07	0	976437	0	349	349	2709	2709	2797	2797	7140	7140	51.7	2.94	0.76	0.51	0.976437	3076	0.151291	0.265841	0.397482
das_tool.metabat2.146	3.55	30	0	UID3222	Syntrophobacterales	k__Bacteria;p__Proteobacteria;c__Deltaproteobacteria;o__Desulfobacterales;f__Desulfobacteraceae	unresolved	61.3	2.06039	2339	87.95	11	10	47.5732	4.42759	4.92652	0.752521	4496.4	598.472	c__Deltaproteobacteria (UID3216)	83	247	155	46.98	42.86	2060388	0	696	696	2905	2905	2960	2960	10290	10290	61.3	3.15	0.77	0.51	2.06039	6475	0.318469	0.265198	0.396521
das_tool.metabat2.89	0.04	16	0	UID3217	Syntrophobacterales	k__Bacteria;p__Proteobacteria;c__Deltaproteobacteria	o__Syntrophobacterales;f__Syntrophaceae;g__Desulfomonile;s__Desulfomonile_tiedjei	48.2	0.528248	646	90.43	11	62	56.1285	8.30706	4.24122	0.949111	3829.02	789.751	c__Deltaproteobacteria (UID3216)	83	247	155	28.75	0	528248	0	193	193	2670	2670	2737	2737	7303	7303	48.2	1.92	1.59	0.67	0.528248	3572	0.175687	0.570628	0.853197
das_tool.maxbin2.037	9.32	22	6	UID3278	Syntrophobacterales	k__Bacteria;p__Proteobacteria;c__Deltaproteobacteria	o__Desulfuromonadales;f__Geobacteraceae;g__Geobacter;s__Geobacter_sulfurreducens	51.7	1.66129	1987	88.81	11	21	63.1862	7.35688	5.56829	2.22624	4800.1	1569.45	c__Deltaproteobacteria (UID3216)	83	247	155	55.54	19.23	1661289	0	486	486	3412	3412	3418	3418	14168	14168	51.7	1.54	0.64	0.61	1.66129	4371	0.214985	0.222032	0.33198
das_tool.concoct.54	1.94	18	0	UID3278	d-Proteobacterium	k__Bacteria;p__Proteobacteria;c__Deltaproteobacteria	o__Desulfuromonadales;f__Geobacteraceae;g__Geobacter;s__Geobacter_sulfurreducens	62.8	1.55883	1913	91.57	11	21	63.1862	7.35688	5.56829	2.22624	4800.1	1569.45	c__Deltaproteobacteria (UID3216)	83	247	155	24.67	75	1558826	0	528	528	2807	2807	2952	2952	16346	16346	62.8	4.52	6.09	4.91	1.55883	39394	1.93757	2.13261	3.18866
das_tool.metabat2.42	1.01	30	0	UID3215	d-Proteobacterium	k__Bacteria;p__Proteobacteria;c__Deltaproteobacteria	o__Deferrisoma;f__Deferrisoma;g__Deferrisoma;s__Deferrisoma_camini	62.4	1.42441	1692	91.92	11	84	58.059	8.68953	4.57293	1.49471	4071.73	1119.37	k__Bacteria (UID3187)	2258	190	119	44.84	0	1424407	0	464	464	3047	3047	3069	3069	10676	10676	62.4	2.66	0.92	0.76	1.42441	5373	0.264268	0.318319	0.475947
das_tool.concoct.114	0.05	36	1	UID3215	Myxococcales	k__Bacteria;p__Proteobacteria;c__Deltaproteobacteria	o__Deferrisoma;f__Deferrisoma;g__Deferrisoma;s__Deferrisoma_camini	66.2	2.98734	3167	90.94	11	84	58.059	8.68953	4.57293	1.49471	4071.73	1119.37	k__Bacteria (UID3187)	2258	190	119	61.27	0	2987340	0	557	557	5881	5881	5363	5363	25461	25461	66.2	1.53	1.16	0.49	2.98734	14536	0.714944	0.41062	0.613954
das_tool.concoct.92	3.55	15	0	UID3291	Myxococcales	k__Bacteria;p__Proteobacteria;c__Deltaproteobacteria;o__Myxococcales	f__Kofleriaceae;g__Haliangium;s__Haliangium_ochraceum	62.4	2.01746	2482	92.75	11	8	71.7531	2.85068	7.56509	2.48323	6206.12	1736.82	c__Deltaproteobacteria (UID3216)	83	247	155	42.46	0	2017463	0	675	675	2874	2874	2988	2988	8880	8880	62.4	1.7	3.5	1.31	2.01746	28873	1.4201	1.20772	1.80577
das_tool.concoct.166	0.86	28	0	UID3278	Myxococcales	k__Bacteria;p__Proteobacteria;c__Deltaproteobacteria	o__Myxococcales;f__Myxococcaceae;g__Anaeromyxobacter;s__Anaeromyxobacter_dehalogenans	69.9	2.03156	2456	93	11	21	63.1862	7.35688	5.56829	2.22624	4800.1	1569.45	c__Deltaproteobacteria (UID3216)	83	247	155	30.07	50	2031559	0	704	704	2807	2807	2885	2885	9145	9145	69.9	1.73	0.39	0.41	2.03156	3428	0.168604	0.142394	0.212906
das_tool.maxbin2.014	8.06	38	2	UID2569	Calditrichales	k__Bacteria	p__Deferribacteres;c__Deferribacteres;o__Deferribacterales;f__Caldithrix;g__Caldithrix;s__Caldithrix_abyssi	44.4	3.46226	3391	90.23	11	434	42.2047	6.72202	4.14964	1.51585	3614.13	1217.83	k__Bacteria (UID2495)	2993	147	91	84	0	3462259	0	774	774	5073	5073	4473	4473	29105	29105	44.4	2	1.73	0.81	3.46226	25076	1.23335	0.611193	0.913849
das_tool.metabat2.13	1.21	20	0	UID2113	Solirubrobacterales	k__Bacteria;p__Actinobacteria;c__Actinobacteria	o__Solirubrobacterales	68.5	1.17184	1446	93.3	11	8	71.7357	2.30445	5.60481	1.85734	5389	1723.35	p__Actinobacteria (UID1454)	732	199	116	46.59	25	1171843	0	380	380	3106	3106	3083	3083	11014	11014	68.5	1.51	5.19	1.61	1.17184	25178	1.23836	1.81314	2.71099
das_tool.concoct.123	0.85	23	0	UID1455	Acidimicrobiales	k__Bacteria;p__Actinobacteria;c__Actinobacteria	o__Acidimicrobiales;f__Acidimicrobiaceae;g__Acidimicrobium;s__Acidimicrobium_ferrooxidans	67	2.06242	2534	92.94	11	701	64.9348	6.79361	4.49662	2.15301	4175.64	1972.3	k__Bacteria (UID1453)	901	171	117	43.52	100	2062416	0	676	676	3027	3027	3050	3050	12780	12780	67	1.33	2.44	0.92	2.06242	20630	1.01467	0.844117	1.26211
das_tool.maxbin2.092	1.98	17	1	UID2382	Erysipelotrichales	k__Bacteria;p__Tenericutes;c__Mollicutes;o__Erysipelotrichales;f__Erysipelotrichaceae	g__Solobacterium;s__Solobacterium_moorei	48.3	0.77957	994	91.89	11	14	40.4944	4.84689	3.04638	1.16906	3137.86	1225.01	k__Bacteria (UID2372)	131	177	106	39.57	66.67	779570	0	255	255	3045	3045	3057	3057	10243	10243	48.3	2.45	1.33	0.98	0.77957	4208	0.206968	0.455513	0.681077
das_tool.concoct.117	1.87	39	0	UID1	Bathyarchaeota	k__Archaea (root)	k__Archaea	47.2	2.42139	3047	88.81	11	5656	49.2753	13.0081	3.76173	1.81655	3559.92	1650.83	k__Archaea (UID2)	207	149	107	78.5	0	2421389	0	551	551	4733	4733	4394	4394	24961	24961	47.2	4.19	3.74	1.68	2.42139	37005	1.82007	1.28966	1.92829
das_tool.concoct.36	1.62	15	2	UID199	Bathyarchaeota	k__Archaea	p__Thaumarchaeota;c__Nitrosopumilales;o__Nitrosopumilales;f__Nitrosopumilaceae	41.7	0.947893	1305	83.81	11	5	44.842	9.77434	1.96254	0.462964	2257.6	678.014	k__Archaea (UID2)	207	145	103	39.18	0	947893	0	326	326	2856	2856	2907	2907	11009	11009	41.7	2.55	1.07	0.64	0.947893	4055	0.199443	0.361003	0.539768
das_tool.concoct.135	6.7	9	4	UID202	Nitrosopumilus	k__Archaea;p__Thaumarchaeota;c__Nitrosopumilales;o__Nitrosopumilales;f__Nitrosopumilaceae	g__Nitrosopumilus;s__Nitrosopumilus_maritimus	35.9	0.798641	1160	90.64	11	2	33.4203	0.747198	1.62648	0.018782	1916.5	74.5	k__Archaea (UID2)	207	145	103	45.93	46.15	798641	0	296	296	2626	2626	2698	2698	6983	6983	35.9	2.94	2.45	1.08	0.798641	7830	0.385114	0.827351	1.23705
das_tool.metabat2.27	5.73	38	1	UID139	Methanomassiliicoccus-like	k__Archaea;p__Euryarchaeota	unresolved	53.8	1.52307	1684	90.67	11	8	45.0895	8.85698	1.69578	0.370975	1747.25	351.89	p__Euryarchaeota (UID3)	148	188	125	78.4	88.89	1523067	0	312	312	5410	5410	4881	4881	25720	25720	53.8	1.99	2.82	0.91	1.52307	17838	0.877351	0.988341	1.47776
das_tool.maxbin2.013	6.85	33	1	UID2	Thorarchaeota	k__Archaea	unresolved	42.1	3.05428	3480	91.16	11	207	49.4902	12.0399	2.62732	1.0086	2716.4	950.507	k__Archaea (UID2)	207	149	107	77.88	40	3054279	0	503	503	7793	7793	6072	6072	36095	36095	42.1	1.81	1.13	0.55	3.05428	14139	0.695418	0.390652	0.584098
das_tool.maxbin2.025	5.43	38	4	UID1	Thorarchaeota	k__Archaea (root)	k__Archaea	41.5	4.19364	4666	90.49	11	5656	49.2753	13.0081	3.76173	1.81655	3559.92	1650.83	k__Archaea (UID2)	207	149	107	86.84	18.18	4193637	0	1005	1005	4567	4567	4172	4172	25146	25146	41.5	1.78	0.49	0.38	4.19364	8303	0.408378	0.16708	0.249816
das_tool.concoct.64	0.47	21	0	UID1	Lokiarchaeota	k__Archaea (root)	k__Archaea	39.6	1.59478	1706	88.58	11	5656	49.2753	13.0081	3.76173	1.81655	3559.92	1650.83	k__Archaea (UID2)	207	149	107	38.21	0	1594785	0	521	521	2945	2945	3061	3061	8812	8812	39.6	2.46	0.67	0.44	1.59478	4429	0.217838	0.23436	0.350412
das_tool.metabat2.44	0.4	41	1	UID140	Methanomassiliicoccus	k__Archaea;p__Euryarchaeota	c__Methanomicrobia;o__Methanomassiliicoccus;f__Methanomassiliicoccus;g__Methanomassiliicoccus;s__Methanomassiliicoccus_luminyensis	55.4	1.59615	1768	91.17	11	2	59.3909	1.08793	2.04067	0.579564	2125.5	543.5	p__Euryarchaeota (UID3)	148	187	124	95.97	100	1596147	0	158	158	15695	15695	10102	10102	68938	68938	55.4	2.34	2.07	0.69	1.59615	13654	0.671563	0.721883	1.07935
das_tool.cocacola.19	0.68	23	0	UID59	Methanosaeta	k__Archaea;p__Euryarchaeota;c__Methanomicrobia;o__Methanosarcinales;f__Methanosaetaceae;g__Methanosaeta	s__Methanosaeta_concilii	50.4	1.40501	1788	85.97	11	2	52.2665	1.27873	2.45306	0.573587	2342.5	557.5	p__Euryarchaeota (UID49)	95	228	153	28.56	50	1405015	0	498	498	2713	2713	2821	2821	8560	8560	50.4	3.35	1.16	1.89	1.40501	6703	0.329683	0.402595	0.601955
das_tool.concoct.12	1.87	9	0	UID1	ANME-2a	k__Archaea (root)	k__Archaea	39.9	2.46068	2976	85.23	11	5656	49.2753	13.0081	3.76173	1.81655	3559.92	1650.83	k__Archaea (UID2)	207	149	107	22.57	100	2460684	0	860	860	2722	2722	2861	2861	12991	12991	39.9	4.18	2.53	3.06	2.46068	25275	1.24314	0.866792	1.29602
das_tool.concoct.132	0	19	0	UID63	Methanosarcina	k__Archaea;p__Euryarchaeota;c__Methanomicrobia;o__Methanosarcinales;f__Methanosarcinaceae;g__Methanosarcina	s__Methanosarcina_mazei	44.2	0.949492	1063	76.98	11	2	42.0829	0.597991	4.92392	0.827573	4138	669	p__Euryarchaeota (UID49)	95	228	153	35.98	0	949492	0	358	358	2596	2596	2652	2652	5192	5192	44.2	3.22	0.39	0.41	0.949492	1472	0.0723994	0.130827	0.195611
