## Supplementary Table 2 for "Metagenomic analysis reveals large potential for carbon, nitrogen and sulfur cycling in coastal methanic sediments of the Bothnian Sea"

### Sheet: paper_table
UBCG taxonomy	Bin ID	Taxonomy; Order	Sulfur metabolism	Nitrogen metabolism	Methane metabolism	Carbon fixation	Mixed acid fermentation/oxidation
							acetate	formate	hydrogen	lactate	ethanol	propionate	butyrate
Spirochaetales	concoct.143	Spirochaetales					AckA	PflD	HypB	LdhA	Adh		Buk
								Fdh	HndD
Spirochaetales	metabat2.70	Spirochaetales	HydC			CooCS/CdhA	AckA	PflD	HndACD		Adh
			Sqr					FdhA	HoxFUYH		EutE
									HypACDE
									HyfB
									FrhBD
Spirochaetales	maxbin2.098	Spirochaetales				CdhD	AckA	FdhA	HndAC	Lldh			Buk
Chromatiales/Xanthomonadales	maxbin2.093	Xanthomonadales	Sdo	NarGH		CbbLS	AckA	FdhB	HypE	Lldh	AldH
			Sqr	NirS			AcsS				FrmA
											Adh
Chromatiales/Xanthomonadales	metabat2.99	Chromatiales		NirS			AcsS				AldH	PrpBCD
											FrmA
Chromatiales/Xanthomonadales	concoct.95	Chromatiales	AprAB	NapA			AckA	FdhG	HndC	LdhA	AldH
				NirK			AcdA	FdhB			AdhE
											EutE
Nitrosomonadales	concoct.138	Nitrosomonadales	Sdo	AmoAB		Prk	AckA		HoxHYUF	LdhD	ExaA
				Hao		CbbLS	AcsS		HypACEFD	LdhA	Adh (NADP+)
											FrmA
											AldH
Rhizobiales	metabat2.61	Rhizobiales	Sdo					FdoGHI		Lldh	ExaA
			Sqr								AdhP
											AldH
											AdhA
Rhizobiales	maxbin2.076	Rhodobacterales				Prk	AckA		Cyt C3 hydrogenase	LdhD	AldH
							AscS				ExaA
											AdhP
											AdhA
Thermodesulfobacteriales	metabat2.12	Dadabacteria					AcsS	FdoG		LdhA	AldH
											AdhP
											FrmA
Anaerolineales	concoct.91	Anaerolineales	Sqr	NirK		CdhCE/CooS	AcdA	FdoG	HndA		AldH
			HydAB			CooC	AcsS	FdhA	MbhL		EutE
									HoxEF		AdhP
									MvhADG
									HndC
									HypAFED		YiaY
Anaerolineales	metabat2.60	Anaerolineales					AcdA	FdoG	MvhD	Lldh
Anaerolineales	metabat2.36	Anaerolineales				CdhC/CooS	AcdA	PflD	HoxY		AldH
								FdoG	HyaBP
									HypABCDEF
									HynB
									HyfA
									HndC
Thermomicrobiales	metabat2.25	Chloroflexi	Sqr				AcsS	FdhA			AldH		YdiF
Dehalococcoidia	concoct.11	Chloroflexi	HydG			CdhAE/CooS	AcdAB	PflD	MbhL	LdhA	Adh
							AcsS		HycC
									HypE
									MvhD
									HydA
Dehalococcoidia	metabat2.48	Chloroflexi	HydD			CdhE	AcsS	FdhA	HoxGK		Adh
									HydAB
									MvhD
									HoxY
									HypDC
									VhuA
Parcubacteria-group	metabat2.129	Choroflexi					AcsS		HndD
Bacteroidia_BS_lineage	concoct.1	Bacteroidales	TtrB						HoxF
			PhsA						HndBCD
			DmsB						HydE
			AprA
Bacteroidia_BS_lineage	metabat2.105	Bacteroidales	PhsC				AckA	PflD	HydC
			HydG						HypAB
									HndCD
Bacteroidia_BS_lineage	concoct.24	Bacteroidales	Sqr				AckA	PflD	HyaAB				Buk
			SoeB				AcsS	FdoG	HypAED
			DmsA						HydEF
									HndC
Bacteroidia_BS_lineage	concoct.150	Bacteroidales	Sqr				AckA	PflD	HoxF		AldH		Buk
			TtrB				AcdA	FdhB	HypAB		AdhE
			AprAB				AcsS		HndAD
									HydEF
Flavobacteriales	metabat2.33	Flavobacteriales	Sqr	NosZ			AckA			Lldh	YiaY
							AcsS				AldH
											AdhA
Nitrospirales	metabat2.51	Nitrospirales	HydB	NirK		AclA	AckA		HypE		AldH
				NxrC			AcsS
Nitrospirales	metabat2.116	Nitrospirales					AcdA
Lentisphaerales	concoct.105	Verrucomicrobiales	HydA			CdhCDE/CooFS	AcdA	FdoH	HndAC		AldH
			AsrB			CooCS	AcsS		HypC
Aminicenantes	metabat2.113	Acidobacteria	HydA			CdhC	AckA		HndC		yjgB
			TtrB						VhcAD		AldH
			DsrABCD						HypD
			DsvB
Aminicenantes	metabat2.68	Aminicenantes	AsrB				AckA	PflD	HoxHYUF		AldH
			DmsAB				AcsS	FdoG	MbhJ		YiaY
									HndC		AdhE
									MvhD
									HypAB
Chrysiogenales	metabat2.18	Acidobacteria		NrfAH			AckA	FdoGI	HndAC		AdhE		Buk
							AcdA		FrcD
							AcsS		HypACD
Chrysiogenales	concoct.49	Spirochaete	AsrB				AcdA	FdoG	HypABDE		Adh
							AcsS		HycE
									HoxS
Atribacteria	concoct.142	Thermotogae	TtrB			CdhCDE	AcdA	PflD	HypBAEDCF	LdhA	AdhE
						Prk	AcsS		MvhA
									VhcD
									HoxH
									MbhJLI
Atribacteria	maxbin2.047	Desulfobacterales		NarG		CdhC		PflD	HyfBF
									HypA
									HndBC
									HydF
Atribacteria	concoct.183	Atribacteria	HydB				AckA	PflD	MbhLJ	Lldh			Buk
								FdoG	HypEC
									HycI
Brocadiales-like	metabat2.94	Planctomycetales	Sdo				AcdA		HypCDE
			HydAB				AcsS		MbhJ
			AsrB						HndC
									HybA
Gemmatimonadales	metabat2.96	Gemmatimonadales		NapA			AcdA		HyaAB		AldH
				NosZ			AcsS		HupBZ		AdhP
Gemmatimonadales	metabat2.87	Gemmatimonadales	SoxY	NapA			AcsS		HyaAB		AldH
				NirK					HypBCDE		ExaA
											AdhP
											AdhA
Gemmatimonadales	metabat2.77	Gemmatimonadales					AcdA	FdoG	HypCD		AldH
							AcsS				ExaA
											AdhP
Gemmatimonadales	metabat2.40	Gemmatimonadales	PhsA	NarGHL			AcdA				EutE
				NosZ			AcsS				AldH
Gemmatimonadales	Cocacola.36	Gemmatimonadales	HydG	NapA			AckA	PflD	HypECD		AldH
			AprA				AcdA	FdoG	MbhJ		AdhE
			DsrAB				AcsS				ExaA
Gemmatimonadales	maxbin2.049	Planctomycete		NrfAH		CooSF		PflD	CybH
								FdoG	Hydrogenase 1, large subunit
Zixibacteria	Cocacola.71	Gemmatimonadales	DsrC				AckA	FdoG	HndAC				Buk
			HydABD				AcsS		HypABCDEF
			AsrA						VhcD
Desulfobacterales	metabat2.118	Desulfobacterales	HydAD			CooS	AcsS		VhcD
			PhsA						HypAB
			DmsB
Syntrophobacterales	metabat2.146	Desulfobacterales	DsrABC	NarG		CdhC/CooS	AckA	PflD	HndAC	LdhA	YiaY	PrpE
			AprA	NrfAH			AcdAB	FdoG	HypACD
			PhsAB				AchA	FdhB	VhuD
							AcsS		HydA
									HyaB
Syntrophobacterales	metabat2.89	delta-proteobacterum	HydG				AcdA	FdoGHI	HypA			PrpE
									HndA
Syntrophobacterales	maxbin2.037	d-Proteobacterium	HydG			CdhC/CooS	AcdAB	FdoGH	MvhD		AdhE		YdiF
			DsrA				AcsS		HndC
			AsrA
D-Proteobacterium	concoct.54	d-Proteobacterium	SoeB	NarGH		CdhE/CooS	AckA	PflD	HndC		aldB
			PhsA				AcdB		HyaAB		AdhP
D-Proteobacterium	metabat2.42	Deferrisoma	TtrB					FdoGH	HydBG		AdhP
									HndC		YiaY
											AdhA
Myxococcales	concoct.114	Deferrisoma	PhsA	NapA			AcsS				AldH
			TtrB								FrmA
Myxococcales	concoct.92	Haliangium	Sdo				AcsS		HypCE		AldH
									HyaAB		MhpF
Myxococcales	concoct.166	Myxococcales		NorC			AcsS		CybH		AldH	PrpE
											ExaA
											FrmA
											AdhA
											AdhP
Calditrichales	maxbin2.014	Deferribacteres	Sqr	NosZ			AckA	PflD	HoxA		AldH		Buk
			TtrB				AcdAB		HypABCF		AdhP
			AsrB				AcsS		FrcAG
			HydABD
			DmsB
Solirubrobacterales	metabat2.13	Actinobacteria		NarGH			AcdB		HypAE		AdhP
				NirK			AcsS				FrmA
											AdhI
											AdhA
Acidimicrobiales	concoct.123	Actinobacteria					AcsS	FdoG	HypCE	LldD	FrmA
										LdhA	AldH
											AdhE
											Adh
Erysipelotrichales	maxbin2.092	Tenericutes					AckA						Buk
Bathyarchaeota	concoct.117	Bathyarchaeota	DmsA			CdhABCDE	AcdAB	PflD	MbhLJ
							AcsS	FdoG	EchB
								FdhA	FrhB
Bathyarchaeota	concoct.36	Bathyarchaeota	HydA				AcdB		HoxYU		AdhP
							AcsS
Nitrosopumilus	concoct.135	Nitrosopumilales					AcsS
Methanomassiliicoccales-like	metabat2.27	Euryarchaeota	HydB			CdhCDE	AcdAB		MvhD
							AcsS		HypDAB
Thorarchaeota	maxbin2.013	Thorarchaeota	HydABDG			CdhACDE	AcdAB	PflD	HypAEB		AldH
			TtrB				AcsS		HycI		AdhE
									MvhD
									VhuA
Thorarchaeota	maxbin2.025	Thorarchaeota	HydABDG			CdhACDE	AcdAB		HypAB		AldH
						CooC	AcsS		MvhD		AdhE
											AdhA
Lokiarchaeota	concoct.64	Archaeon	HydG				AcdA	PflD	MvhD
			DsvAB (desulfoviridin)				AchA		VhcD
									HypF
Methanomassiliicoccales	metabat2.44	Methanomassiliicoccaceae			McrAA2BCDG	CdhDE/CooS	AcdA		MvhAGD
						CbbL	AcsS		HypAB
									HycC
									HyfF
Methanosaeta	cocacola.19	Methanosaetaceae			McrAA2	CdhABCDE	AcdB	PflD	MbhG		AdhP
						Prk	AcsS	FdhA (Co420)	HycE
								FdhA (NADP+)
ANME-2a	concoct.12	ANME	SoxB			CdhABC/CooS	AckA		HyfEF	LldD
			PhsA				AcsS		EchC
			TtrB						HndC
			DsvAB (desulfoviridin)						HycE
									HypA
Methanosarcina	concoct.132	Methanosarcinaceae			McrA2B	CdhA	AcsS		HupG
						CbbL			HyfCEF
									HycCEG

### Sheet: metabolism_bit_score_100
			Bin ID	Taxonomy; Order	Sulfur metabolism		Nitrogen metabolism		Methane metabolism		Carbon fixation			Mixed acid fermentation							Carboxylic acid/Fatty acid/alcohol oxidation					Methylamine/methanol metabolism
					Oxidative	Reductive	Oxidative	Reductive	Oxidative	Production	Wood-Ljungdaal	CBB cycle	rTCA	acetate	formate	H2	lactate	ethanol	propionate	butyrate	lactate	acetate	H2	formate	propionate
			concoct.143	Spirochaetales										ackA	pflD	HypB	ldhA	adh		buk				FDH
																HndD
			metabat.2.70	Spirochaetales	SudAB	HydC				Hdr	CooCS/CdhA			ackA	pflD	HndACD		adh	FdhA
					sqr											HoxFUYH		eutE
																HypACDE
																HyfB
																FrhBD
			maxbin.2.098	Spirochaetales	SudAB						CdhD			ackA		HndAC	Lldh		FdhA	buk
			maxbin2.093	Xanthomonadales	sdo			NarGH				CbbLS		AckA		HypE	Lldh	AldH	FdhB			AcsS
					sqr			NirS										FrmA
																		Adh
			metabat 2.12	Dadabacteria													LdhA	AldH	FdoG			AcsS
																		AdhP
																		FrmA
			concoct.138	Nitrosomonadales	sdo			AmoAB				Prk		AckA		HoxHYUF	LdhD	ExaA				AcsS
								Hao				CbbLS				HypACEFD	LdhA	Adh (NADP+)
																		FrmA
																		Aldh
			metabat.2.99	Chromatiales		sudA		NirS										AldH	PrpBCD			AcsS				MttB
																		FrmA
			concoct.93	Chromatiales	soeA	ttrB		NirS				Prk		AcdB		HyaB		AldH	FdoGHI
																HypE		ExaA	FdhA
																		FrmA	PrpBCD
			concoct.95	Chromatiales		AprAB		NapA						AckA		HndC	LdhA	AldH	FdhG							MttB
								NirK						AcdA				AdhE	FdhB
																		EutE
			concoct.172	Kiloniellales	sdo			NirS						AckA	pflD		LdhD	AldH	FdoG			AcsS				MttB
					soeAB			NapA						AcdA				AdhE
					soxB													ExaA
																		AdhP
			metabat.2.61	Rhizobiales	sdo												Lldh	ExaA	FdoGHI
					sqr													AdhP
																		aldh
																		AdhA
			concoct.91	Anaerolineales	sqr	HydAB		NirK			CdhCE/CooS			AcdA		HndA		Aldh	FdoG			AcsS				MttB
											CooC					MbhL		EutE	FdhA
																HoxEF		AdhP
																MvhADG
																HndC
																HypAFED		YiaY
			metabat.2.60	Anaerolineales										AcdA		MvhD	Lldh		FdoG
			metabat.2.36	Anaerolineales							CdhC/CooS			AcdA	pflD	HoxY		Aldh	FdoG
																HyaBP
																HypABCDEF
																HynB
																HyfA
																HndC
			concoct.1	Bacteroidales	Ttr	PhsA										HoxF
						dmsB										HndBCD
						AprA										HydE
			metabat.2.105	Bacteroidales		PhsC								AckA	pflD	HydC
						HydG										HypAB
																HndCD
			concoct.24	Bacteroidales	sqr	dmsA								AckA	pflD	HyaAB			FdoG	buk		AcsS
					soeB											HypAED
					SudA											HydEF
																HndC
			concoct.150	Bacteroidales	sqr	ttrB								AckA	pflD	HoxF		AldH	FdhB	buk		AcsS
						AprAB								AcdA		HypAB		AdhE
																HndAD
																HydEF
			concoct.98	Flavobacteriales		dmsA		NosZ								HoxS		AldH
			metabat.2.33	Flavobacteriales	sqr			NosZ						AckA			Lldh	YiaY				AcsS
																		Aldh
																		AdhA
			concoct.123	Acidimicrobiales												HypEC	LldD	AldH	FdoG		LldD	AcsS
																	LdhD	FrmA
			metabat2.112	Acidimicrobiales										AcdB			Lldh	AldH	FdoG
																		FrmA
			metabat.2.51	Nitrospirales		HydB		NirK					AclA	AckA		HypE		AldH				AcsS
								NxrC
			maxbin.2.091	Nitrospirales		AprAB		NxrAB										AldH
			metabat.2.116	Nitrospirales										AcdA
			metabat.2.4	Nitrospirales		HydB		NxrBC
			concoct.105	Verrucomicrobiales	HydA	AsrB					CdhCDE/CooFS			AcdA		HndAC		AldH	FdoH			acsS
						SudAB					CooCS					HypC
			concoct.94	Verrucomicrobiales				nosZ										AdhP
																		AdhA
																		Aldh
			metabat.2.68	Aminicenantes		asrB								ackA	pflD	HoxHYUF		AldH	FdoG			acsS				mttB
						dmsAB										MbhJ		YiaY
																HndC		AdhE
																MvhD
																HypAB
			metabat.2.54	Ignavibacteriales		SudAB		NrfA						ackA	pflD	HndCD	LdhD		FdoH
														acdB		HydC
			concoct.7	Ignavibacteriales	sqr	DsrAB								acdB	pflD	HoxF	LdhD	AdhE				acsS
					SudA	PhsA										HyaAB		AldH
						ttrB										HndC
			concoct.183	Atribacteria	SudAB	HydB								ackA	pflD	MbhLJ	Lldh		FdoG	buk
																HypEC
																HycI
	Nitrosopumilus		concoct.135	Nitrosopumilales																		acsS
			metabat.2.94	Planctomycetales	sdo	HydAB								acdA		HypCDE						acsS
					SudAB	AsrB										MbhJ
																HndC
																HybA
			metabat.2.127	Planctomycetales							CdhD			AcdAB					FdoGH			acsS
			cocacola.37	bacterium	SudA	dsrC								AcdA	pflD	HypA		AdhE								mttB
																HndC
																VhcD
			metabat.2.96	Gemmatimonadales				NapA						AcdA		HyaAB		AldH				acsS
								nosZ								HupBZ		AdhP
			Metabat.2.87	Gemmatimonadales	SoxY			NapA								HyaAB		aldH				acsS
								NirK								HypBCDE		exaA
																		AdhP
																		AdhA
			Metabat.2.77	Gemmatimonadales										AcdA		HypCD		aldH				AcsS	FdoG
																		exaA
																		adhP
			Metabat.2.40	Gemmatimonadales		PhsA		NarGHL						AcdA				EutE				AcsS
								nosZ										aldH
			Cocacola.36	Gemmatimonadales	HydG	AprA/DsrAB		NapA						AckA	pflD	HypECD		AldH				AcsS		FdoG
														AcdA		MbhJ		AdhE
																		exaA
			Cocacola.71	Gemmatimonadales	DsrC	HydABD								AckA		HndAC				buk		AcsS		FdoG
						AsrA										HypABCDEF
																VhcD
			maxbin.2.047	Desulfobacterales				NarG			CdhC				pflD	HyfBF
																HypA
																HndBC
																HydF
			metabat.2.118	Desulfobacterales		HydAD					CooS					VhcD						AcsS
						PhsA										HypAB
						DmsB
			metabat.2.146	Desulfobacterales	SudAB	DsrABC		NarG			CdhC/CooS			AckA	pflD	HndAC	LdhA	YiaY				AcsS		FdoG	prpE
						AprA		NrfAH						AcdAB		HypACD								FdhB
														AchA		VhuD
						PhsAB										HydA
																HyaB
			concoct.80	Desulfobacterales							CdhCDE			AcdAB	pflD	HndAC	LdhA	AdhPE		buk				FdoG		MttB
																MvhD		AdhA						FdhB
																HypAB
			metabat.2.89	delta-proteobacterum		HydG								AcdA		HypA								FdoGHI	prpE
																HndA
			maxbin.2.037	d-Proteobacterium	HydG	DsrA					CdhC/CooS			AcdAB		MvhD		AdhE		YdiF		AcsS		FdoGH
						AsrA										HndC
			concoct.54	d-Proteobacterium	soeB	PhsA		NarGH			CdhE/CooS			AckA	pflD	HndC		aldB
														AcdB		HyaAB		AdhP
			concoct.114	Deferrisoma		PhsA		NapA										AldH				AcsS
						TtrB												FrmA
			metabat.2.42	Deferrisoma	SudAB	TtrB										HydBG		AdhP						FdoGH
																HndC		YiaY
																		AdhA
	Bathyarchaeota		concoct.117	Bathyarchaeota		DmsA					CdhABCDE			AcdAB	pflD	MbhLJ						AcsS		FdoG
																EchB								FdhA
																FrhB
	Bathyarchaeota		concoct.36	Bathyarchaeota		HydA								AcdB		HoxYU		AdhP				AcsS
	Methanomassiliicoccus-like		metabat.2.27	Euryarchaeota		HydB					CdhCDE			AcdAB		MvhD						AcsS				MttB
																HypDAB										MtbC
																										MtmB
	Thorarchaeota		maxbin.2.013	Thorarchaeota		HydABDG					CdhACDE			AcdAB	pflD	HypAEB		AldH				AcsS
						TtrB										HycI		AdhE
																MvhD
																VhuA
	Thorarchaeota		maxbin.2.025	Thorarchaeota		HydABDG					CdhACDE			AcdAB		HypAB		AldH				AcsS
											CooC					MvhD		AdhE
																		AdhA
	Lokiarchaeota		concoct.64	Archaeon		HydG								AcdA	pflD	MvhD										MttB
						DsvAB (desulfoviridin)								AchA		VhcD
																HypF
	Methanomassiliicoccus		metabat.2.44	Methanomassiliicoccaceae						McrAA2BCDG	CdhDE/CooS	CbbL		AcdA		MvhAGD						AcsS				MtaA
																HypAB										MtaB
																HycC										MttC
																HyfF										MtmB
	Methanosaeta	0.90521	cocacola.19	Methanosaetaceae						McrAA2	CdhABCDE	Prk		AcdB	pflD	MbhG		AdhP				AcsS		FdhA (Co 420)
																HycE								FdhA (NADP+)
	ANME-2a		concoct.12	ANME	SoxB	PhsA					CdhABC/CooS			AckA		HyfEF					LldD	AcsS
						TtrB										EchC
						DsvAB (desulfoviridin)										HndC
																HycE
																HypA
	Methanosarcina		concoct.132	Methanosarcinaceae						McrA2B	CdhA	CbbL				HupG						AcsS				MtaA	MtbA	MttB
																HyfCEF										MtaB	MtbB	MtmB
																HycCEG										MtaC	MtbC	MtmC
					SDO (Sulfur dioxygenase)				CooS/AcsB (carbon-monoxide dehydrogenase/acetyl-CoA synthase)
					TtrA (tetrathionate reductase)				Fdh (formate dhd)
					PhsA (thiosulfate reductase)				AclY (ATP citrate (pro-S)-lyase)						Frc	Coenzyme F420-reducing hydrogenase
					AprA (adenylylsulfate reductase)				AcdA (acetate---CoA ligase (ADP-forming))
					Hyd (sulfhydrogenase)				AchA (acetyl-CoA hydrolase)
					Sqr (sulfide:quinone oxidoreductase)				pflD (Pyruvate-formate lyase)
					Ttr (tetrathionate reductase)				buk (butyrate kinase)
					Asr (sulfite reductase)				exaA (alcohol dhd, cyt c)
					soe sulfite dehydrogenase (quinone)				adh (alcohol dhd, NADH)
									ldhA (D-lactate dehydrogenase)
									LdhdD (D-lactate dehydrogenase (cytochrome))
									LldH (L-lactate dehydrogenase (cytochrome))
									prpE (propionyl-CoA synthetase)
									AtoD (acetate CoA/acetoacetate CoA-transferase) butyrate utilization
									AldB (aldehyde dehydrogenase )
									PoxB (pyruvate dehydrogenase (quinone))
									FHL (formate hydrogenlyase complex)
									CooH (Carbon monoxide-induced hydrogenase)
		yes	concoct.142	Thermotogae		ttrB					CdhCDE	Prk		AcdA	pflD	HypBAEDCF	ldhA	AdhE				AcsS				MttB
																MvhA
																VhcD
																HoxH
																MbhJLI
		yes	maxbin.2.014	Deferribacteres	Sqr	TtrB		NosZ						AckA	pflD	HoxA		AldH		buk		AcsS				MttB
						AsrB								AcdAB		HypABCF		AdhP
						HydABD										FrcAG
						DmsB
		yes	metabat.2.18	Acidobacteria				NrfAH						AckA		HndAC		AdhE		buk		AcsS		FdoGI		MttB
														AcdA		FrcD
																HypACD
		yes	metabat.2.25	Chloroflexi	sqr													Aldh		YdiF		AcsS		FdhA		MttB
		yes	concoct.11	Chloroflexi		HydG					CdhAE/CooS			AcdAB	pflD	MbhL	LdhA	Adh				AcsS
																HycC
																HypE
																MvhD
																HydA
		yes	concoct.49	Spirochaete		AsrB								AcdA		HypABDE		Adh				AcsS		FdoG
																HycE
																HoxS
		yes	metabat.2.129	Choroflexi												HndD						AcsS
		yes	metabat.2.48	Chloroflexi		HydD					CdhE					HoxGK		Adh				AcsS		FdhA
																HydAB
																MvhD
																HoxY
																HypDC
																VhuA
		yes	metabat.2.13	Actinobacteria				NarGH						AcdB		HypAE		AdhP				AcsS
								NirK										FrmA
																		AdhI
																		AdhA
		yes	concoct.123	Actinobacteria												HypC	LldD	FrmA				AcsS		FdoG
																	LdhA	AldH
																		AdhE
																		Adh
		yes	concoct.92	Haliangium	sdo											HypCE		AldH				AcsS
																HyaAB		MhpF
		yes	maxbin.2.092	Tenericutes										AckA						buk
		yes	metabat.2.113	Acidobacteria		HydA					CdhC			AckA		HndC		yjgB
						TtrB										VhcAD		Aldh
						DsrABCD										HypD
						DsvB
		yes	concoct.166	Myxococcales				NorC								CybH		AldH	PrpE			AcsS
																		ExaA
																		FrmA
																		AdhA
																		AdhP
		yes	maxbin.2.076	Rhodobacterales								Prk		AckA		Cyt C3 hydrogenase	LdhD	AldH				AcsS				MttB
																		ExaA
																		AdhP
																		AdhA
			maxbin.2.049	Planctomycete				NrfAH			CooSF				pflD	CybH								FdoG
																hydrogenase 1, large subunit

### Sheet: Sheet1
		gene	pathway		description
Ignavibacterales
	concot.7	NuoBCDEFGHIJKLN	complex I		respiration
		sdhABC	complex II		anaerobic respiration
		ccoNOP			cytochrome c oxidase cbb3-type
		cydAB			cytochrome d ubiquinol oxidase
		atpAFEH	complex V		F-type ATPase
		dsrA	Sulfate reduction
		FDH			formate dehydrogenase
		porA			pyruvate ferredoxin oxidoreductase alpha subunit
		acs	Wood-Ljungdahl		acetyl-CoA synthetase
		folD			methylenetetrahydrofolate dehydrogenase (NADP+)
	metabat.2.54	NuoBCDEFHIMN	complex I
		sdhABC	complex II
		atpADG	complex V		F-type ATPase
		ccoOP
		hdrA			heterodisulfide reductase subunit A
		metF	Wood-Ljungdahl		methylenetetrahydrofolate reductase (NADPH)
		ackA			acetate kinase
		pflD			pyruvate formate lyase		It helps regulate anaerobic glucose metabolism. Using radical non-redox chemistry, it catalyzes the reversible conversion of pyruvate and coenzyme-A into formate and acetyl-CoA
		nrfA	ammonification		nitrite reductase (cytochrome c-552)
		psr	thiosulfate reductase		thiosulfate reductase / polysulfide reductase
Planctomycetes	metabat.2.94	por	pyruvate ferredoxin oxidoreductase
		acs	acetyl-CoA synthetase
		NuoBCFGH	complex I		respiration
		atpABDI	V/A type ATPase
		fhs	formate--tetrahydrofolate ligase
		hdr	heterodisulfide reductase subunit
	concoct.107	ackA	acetate kinase
		acs	acetyl-CoA synthetase
		por	pyruvate ferredoxin oxidoreductase
		NuoE
		atpABDI	V/A type ATPase
		all except metF	Wood-Ljungdahl
	concoct.4	por	pyruvate ferredoxin oxidoreductase
		HoxEFU	bidirectional [NiFe] hydrogenase
		NuoBCDEGHIJLM	complex I
		atpAGBF	F-type ATPase
		nrfA	nitrite reductase
		nirBD	nitrite reductase (NADH)
		napA	periplasmic nitrate reductase NapA							20650
	maxbin.2.049
Verrucomicrobia	metabat 2.1		pyruvate ferredoxin oxidoreductase
			acetyl-CoA synthetase/anaerobic carbon-monoxide dehydrogenase
			V/A-type H+/Na+-transporting ATPase
			F-type H+-transporting ATPase
		NuoEFG	NADH-quinone oxidoreductase
		nap	periplasmic nitrate reductase
	maxbin 2.036		L-lactate dehydrogenase (NAD)
			pyruvate ferredoxin oxidoreductase
Rhizobiales	metabat.2.61	adh	alcohol dehydrogenase
		exa	alcohol dehydrogenase (cytochrome c)
			fumarate reductase/succinate dehydrogenase						complex II
		lldD	L-lactate dehydrogenase (cytochrome)
		NuoDEFGM	complex I
			cyt c oxidase, bc1 complex III
			F-type H+-transporting ATPase
		cco	cytochrome c oxidase cbb3-type, complex IV
		fdh	formate dehydrogenase
		soxD	Thiosulfate oxidation by SOX complex
	metabat.2.140		none
Desulfobacterales	concoct.90	adh	alcohol dehydrogenase
		por	pyruvate ferredoxin oxidoreductase
		por	pyruvate-ferredoxin/flavodoxin oxidoreductase
			acetaldehyde dehydrogenase
		buk	butyrate kinase
		NuoEFLMN	complex I
		full	F-type H+-transporting ATPase
		full	Wood-Ljungdahl pathway
		hdr	heterodisulfide reductase
		mttB	trimethylamine---corrinoid protein Co-methyltransferase
			sulfate reduction pathway abscent
	metabat.2.90	full	Dissimilatory sulfate reduction
		NuoHILM	complex I
		sdhCA	complex II
			F-type H+-transporting ATPase
			Wood-Ljungdahl pathway
		nrfA	nitrite reductase (cytochrome c-552)
	metabat.2.146	full	Dissimilatory sulfate reduction
		NarG/NxrA	nitrate reductase / nitrite oxidoreductase
		nrfA	nitrite reductase (cytochrome c-552)
		por	pyruvate ferredoxin oxidoreductase
		acs	acetyl-CoA synthetase
		acd	acetate---CoA ligase (ADP-forming)
		pflD	formate C-acetyltransferase (pyruvate formate lyase)
		ack	acetate kinase
		prp	propionyl-CoA synthetase
		cyd	cytochrome d ubiquinol oxidase
		NuoABCDEFHIJKL	complex I
		full	F-type H+-transporting ATPase
		cco	cytochrome c oxidase cbb3
			Wood-Ljungdahl pathway
		hdr	heterodisulfide reductase
		fdh	formate dehydrogenase
		cdh	acetyl-CoA decarbonylase/synthase
		psr	thiosulfate reductase
	metabat.2.118	acs	acetyl-CoA synthetase
			F-type H+-transporting ATPase
		coo	anaerobic carbon-monoxide dehydrogenase
		sat	sulfate adenylyltransferase				(first step of dissimilatory reduction pathway)
		psr	thiosulfate reductase
Flavobacteriales	concoct.98	aldh	aldehyde dehydrogenase (NAD+)
		por	pyruvate ferredoxin oxidoreductase
		norBD	nitric oxide reductase
		nosZ	nitrous oxide reductase
		dms	anaerobic dimethyl sulfoxide reductase
	metabat.2.33	soxD	Thiosulfate oxidation by SOX complex
		acs	acetyl-CoA synthetase
		adh	acetaldehyde dehydrogenase (acetylating)
		lldh	L-lactate dehydrogenase (cytochrome)
		ldh	D-lactate dehydrogenase
		ackA	acetate kinase
		cox	cytochrome c oxidase
			F-type H+-transporting ATPase
		cco	cytochrome c oxidase cbb3-type
		nirK	nitrite reductase
		nosZ	nitrous oxide reductase
Thorachaeota	maxbin.2.025		sulfhydrogenase
		NuoBDHIKLMN	complex I
		aldh	aldehyde dehydrogenase
		adh	alkohol dehydrogenase
		acs	acetyl-CoA synthetase
			acetate---CoA ligase (ADP-forming)
			hydrogenases
Bathyarchaeota	concoct.117		Wood-Ljunddahl pathway
